# A descending inhibitory mechanism of nociception mediated by an evolutionarily conserved neuropeptide system in *Drosophila*

**DOI:** 10.1101/2022.03.08.483420

**Authors:** Izumi Oikawa, Shu Kondo, Kao Hashimoto, Akiho Yoshida, Megumi Hamajima, Hiromu Tanimoto, Katsuo Furukubo-Tokunaga, Ken Honjo

## Abstract

Nociception is a neural process that animals have developed to avoid potentially tissue-damaging stimuli. While nociception is triggered in the peripheral nervous system, its modulation by the central nervous system is a critical process in mammals, whose dysfunction has been extensively implicated in chronic pain pathogenesis. The peripheral mechanisms of nociception are largely conserved across the animal kingdom. However, it is unclear whether the brain-mediated modulation is also conserved in non-mammalian species. Here, we show that *Drosophila* has a descending inhibitory mechanism of nociception from the brain, mediated by the neuropeptide Drosulfakinin (DSK), a homolog of cholecystokinin (CCK) that plays an important role in the descending control of nociception in mammals. We found that mutants lacking *dsk* or its receptors are hypersensitive to noxious heat. Through a combination of genetic, behavioral, histological, and Ca^2+^ imaging analyses, we subsequently revealed neurons involved in DSK-mediated nociceptive regulation at a single-cell resolution and identified a DSKergic descending neuronal pathway that inhibits nociception. This study provides the first evidence for a descending modulatory mechanism of nociception from the brain in a non-mammalian species that is mediated by the evolutionarily conserved CCK system, raising the possibility that the descending inhibition is an ancient mechanism to regulate nociception.
