## Supplementary material for "A descending inhibitory mechanism of nociception mediated by an evolutionarily conserved neuropeptide system in *Drosophila*": Figure 1-source data 1

### Sheet: Fig. 1B
Control	dsksk1	genomic rescue
4.31231	0.687755	3.15628
4.56256	1.78127	3.25029
4.81256	1.87551	3.56254
5.62531	1.90603	3.65678
5.93782	2.15628	4.09356
6.15705	2.18728	4.18755
6.46859	2.2498	4.37506
6.65633	2.28079	4.46905
6.93735	2.46902	4.7503
6.93782	2.65605	5.12531
7.15658	2.68753	5.18757
7.21859	2.7498	5.24982
7.43735	2.96902	5.28132
7.50034	3.15605	5.56281
7.53134	3.15653	5.59406
7.8751	3.2188	5.65655
7.93735	3.28129	5.65658
7.96884	3.37456	5.6568
8.28111	3.4373	5.65683
8.43737	3.56254	5.71857
8.6251	3.81279	5.87605
8.71862	4.0003	5.99984
8.96837	4.12553	6.18832
9.15637	4.1563	6.46857
9.15637	4.28107	6.65658
9.37535	4.4063	6.68735
9.46887	4.50007	6.84408
9.56261	4.62531	6.8746
9.65637	4.65655	7.03159
9.90637	4.68708	7.21932
9.90662	5.03107	7.31236
9.96839	5.09358	7.31308
11	5.18732	7.37508
11	5.34406	7.46859
11	5.4068	7.53159
11	5.53132	7.65658
11	5.81281	7.78159
11	5.84383	7.87485
11	5.90633	7.9061
11	5.90633	8.31261
11	5.93732	8.40635
11	6.09383	8.4066
11	6.12483	8.46934
11	6.15633	8.71862
11	6.15633	8.81236
11	6.24984	8.96837
11	6.34383	9.3446
11	6.3758	9.4054
11	6.43735	9.40612
11	6.43782	9.40635
11	6.46932	9.62463
11	6.53109	9.68762
11	6.96907	9.71912
11	7.00057	11
11	7.03134	11
11	7.03134	11
11	7.06259	11
11	7.06259	11
11	7.1876	11
11	7.28134	11
11	7.3751	11
11	7.43735	11
11	7.56236	11
11	7.68735	11
11	8.03136	11
11	8.1251	11
11	8.15635	11
11	8.1566	11
11	8.24962	11
11	8.4066	11
11	8.59385	11
11	8.71862	11
11	8.74986	11
11	8.8441	11
11	8.9054	11
11	9.06188	11
11	9.15587	11
11	9.65637	11
11	9.78161	11
11	11	11
11	11	11
11	11	11
11	11	11
11	11	11
11	11	11
11	11	11
11	11	11
11	11	11
11	11	11
11	11	11
11	11	11
11	11	11
11	11	11
11	11	11
11	11	11
11	11	11
11	11	11
11	11	11
11	11	11
11	11	11
11	11	11
11	11	11
11	11	11
11	11	11
11	11	11
11	11	11
11	11	11
11	11	11
11	11	11
11	11	11
11	11	11
11	11	11
11	11	11
11	11	11
11	11	11
11	11	11
11	11	11
11	11	11
11	11	11
11	11	11
11	11	11
11	11	11
11	11	11
11	11	11
11	11	11
11	11	11
11	11	11
11	11	11
11	11	11
11	11	11
11	11	11
11	11	11
11	11	11
11	11	11
11	11	11
11	11	11
11	11	11
11	11	11
11	11	11
11	11
11	11
11	11
11	11
11
11
11
11
11
11
11
11
11
11
11
11
11
11
11
11
11
11
11
11
11

### Sheet: Fig. 1D
Control	CCKLR-17D1Δ1	CCKLR-17D1Δ2	CCKLR-17D1Δ3
1.03127	0.906508	1.12549	0.218753
2.7498	0.969002	1.219	0.843764
3.46902	1.15553	1.28079	0.875011
4.43755	1.18751	1.28152	0.875011
5.4063	1.18775	1.31252	0.937506
6.06234	1.28102	1.34376	0.968503
6.31281	1.40626	1.40626	1.03127
6.96884	1.43728	1.43753	1.03127
7.21835	1.43775	1.50002	1.0315
7.59408	1.68753	1.59256	1.12501
8.34361	1.75002	1.59376	1.24977
8.3751	1.75002	1.78079	1.25027
9.75011	1.81204	1.81179	1.28127
11	1.87476	1.84329	1.2815
11	1.87478	1.90603	1.31204
11	2.00002	1.93703	1.31252
11	2.00002	1.93775	1.31252
11	2.06277	1.96875	1.31274
11	2.12501	2.00002	1.34376
11	2.12503	2.12479	1.37501
11	2.40605	2.21732	1.40651
11	2.40628	2.4683	1.46875
11	2.40628	2.56154	1.469
11	2.43703	2.65628	1.62478
11	2.50002	2.90628	1.87478
11	2.56229	2.90628	1.87478
11	2.68753	2.9678	1.96875
11	2.81229	2.96878	1.96878
11	2.96878	2.9998	1.96878
11	3.12503	3.21855	2.03104
11	3.43755	3.43778	2.03152
11	3.81231	3.46878	2.09401
11	3.9373	3.65653	2.21902
11	4.06279	3.71855	2.43753
11	4.06279	3.81254	2.43753
11	4.09356	3.9998	2.53104
11	4.2498	4.12506	2.59401
11	4.25005	4.37431	2.68778
	4.25007	4.37503	2.75002
	4.34356	5.34406	2.78152
	4.40605	5.37531	3.34379
	4.6563	7.09286	3.46902
	4.74982	7.99739	3.78129
	4.75005	8.28061	3.84404
	4.81256	8.9061	4.15605
	4.93732	8.90635	4.1563
	5.37508	11	4.2503
	5.46857	11	4.28107
	5.96907	11	5.37506
	6.03181	11	5.87508
	6.93757	11	6.62508
	11		7.00032
	11		11
	11		11
			11
			11
			11

### Sheet: Fig. 1F
Control	CCKLR-17D3Δ1	CCKLR-17D3Δ2	CCKLR-17D3Δ3
1.56227	0.78127	1.68753	1.53127
3.2188	1.03102	1.96878	1.65651
3.78129	1.06252	2.06252	1.719
4.03154	1.09376	2.09354	1.84401
4.7188	1.43753	2.28152	1.90626
4.7193	1.50002	2.56254	1.93753
4.84429	1.53127	2.59379	2.03127
4.9688	1.62503	2.81229	2.06254
5.53132	1.719	2.87503	2.37526
6.15633	1.71925	3.03129	2.40628
7.1561	1.75002	3.31254	2.43753
7.43735	1.84376	3.62481	2.50002
7.81283	1.87526	3.65605	2.53152
7.84433	1.90628	3.9688	2.68753
8.09385	2.00002	4.12506	2.90653
8.1251	2.03152	4.31254	3.00005
8.53159	2.81229	4.7503	3.06254
9.00034	3.00005	5.12506	3.15605
9.37535	3.18755	5.15583	3.34379
9.43762	3.37456	5.28132	3.87528
9.50034	3.87528	5.50007	3.93755
9.96862	4.1873	6.12458	4.00005
11	4.81256	6.46857	4.09404
11	5.15608	6.81234	4.68755
11	5.53132	7.15658	4.81256
11	5.56256	7.18757	5.4063
11	6.06256	7.21907	5.71857
11	6.59383	7.40633	5.78156
11	8.25009	7.40633	5.81234
11	11	8.06236	5.84356
11	11	8.06261	6.43757
11	11	8.18735	6.56281
11		8.4376	6.56281
11		8.71837	6.84383
11		9.09388	8.71884
11		9.40612	9.06261
11		11
11		11
11
11
11
11
11
11
11
11
11
11
11
11
11
11
11
11
11
11
11
11
11
11
11
11
11
11
11
11
11
11
11
11

### Sheet: Supplement 1
Control	CCKLR-17D1Δ1	CCKLR-17D3Δ1
7.43787	7.76964	9.09336
9.1893	8.03674	11
9.36776	9.13585	11
9.51082	9.6805	11
9.96297	9.86728	11
11	9.91463	11
11	9.97127	11
11	11	11
11	11	11
11	11	11
11	11	11
11	11	11
11	11	11
11	11	11
11	11	11
11	11	11
11	11	11
11	11	11
11	11	11
11	11	11
11	11	11
11	11	11
11	11	11
11	11	11
11	11	11
11	11	11
11	11	11
11	11	11
11	11	11
11	11	11
11	11	11
11	11	11
11	11	11
11	11	11
11	11	11
11	11	11
11	11	11
11	11	11
11	11	11
11	11	11
11	11	11
11	11	11
11	11	11
11	11	11
11	11	11
11	11	11
11	11	11
11	11	11
11	11
11	11
11	11
11	11
11	11
11	11
11	11
11	11
11	11
11	11
11
11
11
11
11
11
11
11
11
11
11
11
11
11
11
11
11
11
11
11
11
