## Supplementary material for "A descending inhibitory mechanism of nociception mediated by an evolutionarily conserved neuropeptide system in *Drosophila*": Figure 4-source data 1

### Sheet: Fig. 4A
Control	CCKLR-17D1 RNAi	CCKLR-17D3 RNAi
0.343515	0.750249	0.968526
1.40626	0.812766	2.00002
2.15626	1.15601	2.09379
2.18753	1.40626	2.50002
2.46878	1.59376	2.56252
2.87503	1.59376	2.78104
2.93753	1.87501	2.9688
3.09401	1.93751	3.25005
3.09401	2.00002	3.31254
3.31302	2.00002	3.43753
3.37503	2.09376	3.53104
3.46878	2.09379	3.71855
3.53177	2.15603	3.7498
4.37528	2.18776	3.87503
4.78129	2.43751	4.25005
4.81254	2.50002	4.31254
5.71882	2.50002	4.75005
6.2188	2.62503	5.37503
7.15608	2.62503	5.4688
8.50009	2.78152	6.06256
9.1251	2.81252	6.12506
9.15635	2.87503	6.34358
9.90635	3.12526	6.59431
11	3.18753	7.00007
11	3.34354	7.15608
11	3.37503	7.37508
11	3.37528	7.4371
11	3.53129	7.46857
11	3.56252	7.50032
11	3.65628	7.6876
11	3.6563	7.84383
11	3.9063	7.8746
11	3.90653	7.9061
11	4.2498	8.00034
11	4.25005	8.21907
11	4.31279	8.25009
11	4.34356	8.25927
11	4.50005	8.31236
11	4.62528	8.31283
11	4.81231	8.53109
11	4.81254	8.9381
11	4.87503	9.00009
11	5.12481	9.03111
11	5.21832	9.09433
11	5.37481	9.1561
11	5.49982	9.4376
	5.59381	9.46884
	5.62506	9.75011
	5.75005	9.81283
	6.12483	9.87535
	6.12506	11
	6.28132	11
	6.37506	11
	6.46882	11
	7.09383	11
	7.40658	11
	7.53132	11
	7.62533	11
	8.43757	11
	11	11
	11	11
	11	11
	11	11
	11	11
	11	11
	11	11
		11
		11
		11
		11
		11
		11
		11
		11
		11
		11
		11
		11
		11
		11
		11
		11
		11
		11
		11
		11
		11
		11
		11
		11
		11
		11
		11
		11
		11

### Sheet: Fig. 4B
CCKLR-17D1Δ1 UAS control	CCKLR-17D1Δ1 GAL4 control	CCKLR-17D1Δ1 rescue
0.752925	0.941156	2.81222
0.86839	1.31712	2.81342
0.998503	1.70456	3.41769
1.16648	1.95333	4.22136
1.17258	2.0095	4.44206
1.27537	2.01535	4.60395
1.31027	2.05515	5.02238
1.38229	2.07565	5.05655
1.43698	2.45333	5.14469
1.4907	2.82125	5.16839
1.55442	2.89864	5.21404
1.63352	3.28535	5.55386
1.63522	3.2912	5.61197
1.70921	3.2944	5.69914
1.82052	3.34029	5.82753
1.94186	3.47431	6.04556
2.08982	3.56975	6.06413
2.14279	3.71381	6.17447
2.19088	3.76875	6.33633
2.2629	3.79828	6.3473
2.28682	4.11175	6.41127
2.28952	4.5905	6.52383
2.36519	4.67789	6.59925
2.40499	4.74576	6.71131
2.40719	4.8649	6.88685
2.40816	5.00896	7.03528
2.5168	5.22086	7.50744
2.71286	5.24674	7.54261
2.769	5.49941	7.99524
2.86739	5.53775	8.43542
2.87667	5.73989	8.45102
2.91939	5.93497	8.49254
2.97846	5.96256	11
2.98041	6.47816	11
3.27218	6.54556	11
3.352	7.57728	11
3.37104	11	11
3.38447	11	11
3.62127	11	11
3.68671	11	11
3.71794	11	11
3.88372	11	11
4.04388		11
4.23014		11
4.30878		11
4.73576		11
4.77313		11
4.80535		11
4.93206		11
4.95157		11
5.14372		11
5.3317		11
5.52605
5.65032
5.861
7.45007
7.93614
11
11
11
11

### Sheet: Fig. 4C
CCKLR-17D3Δ1 UAS control	CCKLR-17D3Δ1 GAL4 control	CCKLR-17D3Δ1 rescue
1.38891	1.08567	0.482177
1.75705	1.08884	0.578118
1.8176	1.39696	0.606916
2.09957	1.42014	0.746077
2.3	1.53122	0.90771
2.34689	1.63399	1.08567
2.36007	1.74655	1.08884
2.90376	1.86302	1.14379
2.94673	1.99265	1.23655
3.17596	2.0007	1.25023
3.321	2.0676	1.3259
3.39642	2.10177	1.47556
3.8432	2.28073	1.52732
3.87762	2.33932	1.53122
3.94794	2.47041	1.63399
3.96281	2.47653	1.7922
4.11737	2.49213	1.82737
4.53971	2.60934	1.84664
4.57438	2.61177	1.92111
5.00163	2.62154	1.99875
5.47329	2.72236	2.03757
5.54385	2.73043	2.0483
5.56655	2.82955	2.04927
5.71989	2.91719	2.0505
6.12685	2.95186	2.0676
6.16224	3.00483	2.11422
6.37	3.02658	2.12424
6.76626	3.081	2.15011
7.04506	3.13009	2.18136
7.32776	3.13107	2.248
7.82311	3.2458	2.28073
7.98839	3.25898	2.3032
8.80526	3.32905	2.47653
9.11288	3.549	2.5168
11	3.71846	2.5212
11	3.86224	2.60934
11	3.91839	2.61177
11	4.00238	2.62154
11	4.09857	2.66329
11	4.27118	2.72236
	4.37542	2.748
	4.39787	2.7834
	4.43109	2.82955
	4.69671	2.84127
	4.74236	2.86324
	4.83488	2.91816
	4.92912	2.94649
	4.99161	2.95184
	5.17399	2.95186
	5.3129	3.00483
	5.51261	3.02658
	5.82365	3.0461
	5.96084	3.06977
	7.05263	3.20186
	7.46229	3.2458
	7.57603	3.25898
	7.599	3.39619
	8.43467	3.46406
	9.00302	3.50578
	9.48447	3.52973
	11	3.549
	11	3.70281
	11	3.70429
	11	3.75776
	11	3.76971
	11	3.86224
	11	3.86712
	11	3.88079
		3.91839
		4.00238
		4.01043
		4.05095
		4.09857
		4.1015
		4.12029
		4.19426
		4.27458
		4.31853
		4.39787
		4.41082
		4.43109
		4.44549
		4.56778
		4.72649
		4.76701
		4.83488
		4.90837
		4.92912
		4.99161
		4.99968
		5.10415
		5.10562
		5.17399
		5.23771
		5.24673
		5.27018
		5.8229
		5.96084
		5.97599
		6.46449
		6.63002
		6.8246
		6.96034
		7.02748
		7.05263
		7.19129
		7.57603
		7.599
		7.63147
		8.23546
		8.28649
		8.43467
		8.57651
		9.00302
		9.28866
		9.48447
		9.61238
		9.63998
		9.93172
		11
		11
		11
		11
		11
		11
		11
		11
		11
		11
		11

### Sheet: Supplement 1A
Control	CCKLR-17D1 RNAi x w	CCKLR-17D3 RNAi x w
3.29243	3.05635	3.5744
3.32147	3.39594	4.05633
3.70918	3.51141	4.22186
3.82	3.88664	4.38152
3.8454	3.96991	4.38664
3.90032	4.12664	4.42791
4.27313	4.23676	4.64202
4.6115	4.47283	4.65082
5.13857	4.57585	4.81463
5.23526	4.73943	4.87225
5.71304	4.77311	4.88737
6.03188	4.8532	4.92449
6.11292	4.95916	5.16739
6.53043	4.97649	5.17179
6.89465	5.02116	5.19009
7.38807	5.3317	5.22039
8.68637	5.3483	5.42717
9.27354	5.46671	5.43326
11	5.47916	5.43789
11	5.558	5.69694
11	5.5834	5.70424
11	5.59782	5.72281
11	5.76016	5.75234
11	6.07045	5.98891
11	6.12172	6.07191
11	6.16274	6.16422
11	6.25014	6.22719
11	6.27261	6.29848
11	6.46304	6.30531
11	6.66639	6.50379
11	6.80141	6.57705
	6.99819	6.59803
	7.25329	6.79016
	7.32728	6.88367
	7.80088	6.96521
	7.81091	7.23401
	8.40708	7.98742
	9.25937	8.06433
	9.30893	8.30773
	9.97249	8.74569
	11	8.99791
	11	9.75227
	11	9.76547
	11	9.83773
	11	9.98032
	11	11
	11	11
	11	11
	11

### Sheet: Supplement 1D
Control	tsh-GAL80; R69E06-GAL4 x CCKLR-17D1 RNAi
1.55027	1.52902
1.81587	1.70213
2.15084	1.85789
2.15694	1.87449
2.24263	1.93503
2.58395	2.16061
2.60689	2.19136
2.80317	2.28098
2.8171	2.5229
2.91304	2.62689
2.92914	2.86054
3.07932	2.91156
3.10102	3.07515
3.28583	3.24578
3.3481	3.37299
3.49458	3.5661
3.51605	3.79218
3.70746	3.85957
3.84295	4.02141
3.89717	4.14007
3.89814	4.39959
3.96014	4.46379
4.32855	4.78873
4.44644	4.8383
4.50041	5.03213
4.61125	5.36685
5.00016	5.5656
5.07803	5.87565
5.0795	6.30483
5.11685	6.76721
5.49406	7.15295
5.50553	7.51134
5.99161	8.35825
6.54603	8.60776
6.6095	9.36361
6.66517	9.49252
7.20202	9.60531
7.20204	11
7.80383	11
8.33726	11
8.47714	11
8.83481	11
8.99619	11
9.24447	11
9.58825	11
11	11
11	11
11	11
11	11
11
11
11
11
11
11
11
11
11
11
11
11
11
11
11
11
