## Supplementary material for "A descending inhibitory mechanism of nociception mediated by an evolutionarily conserved neuropeptide system in *Drosophila*": Figure 5-source data 1

### Sheet: Fig. 5B
Temp (°C)	Control		CCKLR-17D1Δ1
	Mean F/F0 (%)	SEM	Mean F/F0 (%)	SEM
25	2.11938	1.1492	1.81826	1.58094
26	2.64252	1.52976	1.37691	1.4042
27	2.17567	1.63189	-0.8281	1.38138
28	2.06546	1.79319	-1.08818	1.8895
29	1.46391	1.82176	-0.70596	2.28246
30	2.65206	1.98861	-1.96215	1.94315
31	1.9524	1.84372	0.561659	2.67641
32	1.69124	1.99253	-2.73827	2.43633
33	1.89392	1.63531	1.47166	2.21697
34	3.0041	1.71449	1.76047	2.20425
35	0.985947	2.03488	2.58875	2.43373
36	3.10621	2.67275	1.89371	2.61881
37	3.03084	2.4022	7.37807	2.87132
38	1.96895	2.4983	6.21727	2.5245
39	3.04072	1.91158	7.79971	2.68522
40	2.35717	1.64301	13.0793	4.00218
41	3.69654	2.1818	19.8212	5.29437
42	6.5416	2.58905	21.9194	5.73503
43	6.96614	2.9838	30.4138	7.41278
44	11.0682	4.81718	37.5266	8.35038
45	15.2647	5.49028	36.2868	8.21765
46	13.9874	4.31512	45.9269	10.0409
47	19.6826	4.45775	45.9652	9.26268
48	29.0118	7.26186	55.1508	7.60837
49	29.3675	6.81086	57.0998	8.24517
50	26.4845	5.37781	62.1889	7.10223

### Sheet: Fig. 5C
Control	CCKLR-17D1Δ1
920.451	896.714
752.27	576.447
471.823	1500.18
964.097	1178.34
795.023	924.27
668.623	714.67
680.18	717.333
838.584	625.867
859.732	838.137
858.223	570.4
927.207	1153.79
527.2	677.067
1242.91	671.294
880.82	734.133
832.537	674.757

### Sheet: Fig. 5E
Temp (°C)	Control		CCKLR-17D1 RNAi
	Mean F/F0 (%)	SEM	Mean F/F0 (%)	SEM
25	3.23786	2.45159	0.933375	3.64629
26	2.27481	2.51794	0.147131	2.66706
27	3.96408	2.53695	1.71014	2.54857
28	3.97233	2.53226	3.79957	2.91486
29	6.04892	3.96726	4.29219	4.29533
30	5.17934	3.9946	4.76781	3.50374
31	4.01651	4.02777	4.12737	2.69679
32	0.993766	4.09307	5.88583	2.81742
33	2.93693	3.74638	5.48974	2.74584
34	2.13171	3.51745	7.39803	3.34419
35	1.50701	3.10383	6.7317	3.43964
36	5.47462	3.50399	7.77079	3.64059
37	4.2221	4.13971	9.82899	3.86399
38	6.51564	4.0994	12.2586	4.55719
39	9.86893	4.77706	13.3839	4.30215
40	11.9422	5.7504	20.7588	4.81428
41	14.1318	6.35121	25.5088	5.42355
42	25.9288	8.84149	36.8719	7.33862
43	33.7477	10.1032	51.8607	8.50595
44	41.294	11.4923	68.4184	8.70942
45	51.4322	12.8775	83.6674	9.31355
46	58.0284	11.8966	96.8662	9.82089
47	63.627	11.6024	100.918	8.63315
48	72.3941	11.9844	107.458	6.38464
49	69.8963	12.1058	108.506	5.76837
50	75.9308	11.17	102.885	4.88883

### Sheet: Fig. 5F
Control	CCKLR-17D1 RNAi
804.98	860.541
882.227	1108.18
1010.58	697.69
752.8	1030.32
768.267	1424.96
867.303	1000.43
1205.05	1078.58
2052.57	865.936
446.428	770.476
1015.05	1064.58
1266.91	696.335
669.603	880.941
1585.37	1125.69
934.491	539.229
1699.86	805.549
	896.299

### Sheet: Supplement 1B
Temp (°C)	Control		CCKLR-17D3Δ1
	Mean F/F0 (%)	SEM	Mean F/F0 (%)	SEM
25	0.80706	1.81717	0.386402	2.95145
26	2.20561	1.79493	1.27157	2.65488
27	0.255088	2.01295	1.16976	2.75444
28	1.73935	1.7904	0.669143	2.57656
29	-2.15651	1.6614	1.3471	3.42246
30	-4.50849	2.10536	1.80178	3.34699
31	-4.64691	2.83549	-0.47929	2.62595
32	-4.01188	2.57314	1.67221	3.12792
33	-2.45513	2.61826	-1.0426	2.98708
34	-3.81509	3.15557	-1.0942	2.99454
35	-4.70458	2.67039	0.3289	3.06361
36	-4.23561	3.32787	-1.48166	3.21187
37	-2.6122	3.32513	3.12349	2.95547
38	-2.07223	2.55439	0.846506	2.44656
39	-2.23029	2.49206	6.82553	3.51825
40	1.12536	1.96142	9.78731	4.98311
41	2.80061	1.61957	11.9344	5.52079
42	1.95128	2.7412	14.1147	5.57773
43	8.96024	4.43257	20.0477	6.68182
44	12.1448	5.17646	27.4336	5.25912
45	20.5172	5.54256	39.16	5.19856
46	29.2902	7.59619	47.4279	7.01098
47	43.1123	9.06701	64.2216	8.8811
48	48.9938	10.0071	66.4724	8.8816
49	63.2066	11.9322	70.9855	7.37132
50	58.9746	13.0322	80.6568	6.59456

### Sheet: Supplement 1C
Control	CCKLR-17D3Δ1
528.604	1050.76
1166.76	703.737
691.764	1201.8
522.235	354.28
242.485	298.645
266.103	321.476
331.711	211.256
177.067	230.133
210.133	126.133
1229.08	886.784
698.816	667.131
547.807	728.852
509.328	775.718
912.229	754.334
	665.975
	801.009
