## Supplementary material for "A descending inhibitory mechanism of nociception mediated by an evolutionarily conserved neuropeptide system in *Drosophila*": Figure 7-source data 1

### Sheet: Fig. 7A
Goro			MP1			Sv			IPCs
-heat	+heat		-heat	+heat		-heat	+heat		-heat	+heat
0.154936	0.71837		0.280549	0.474702		0.067629	0.175428		0.0737772	0.145992
0.18489	0.494885		0.457781	0.393784		0.07447	0.0421		0.102405	0.0721196
0.121739	0.491282		0.555009	0.205957		0.08792	0.033467		0.0520067	0.0950534
0.387025	0.264828		0.703642	0.397087		0.093191	0.07488		0.073014	0.110077
0.179215	0.401141		0.763028	0.335769		0.043365	0.031367		0.0954117	0.100746
0.167398	0.766108		0.394321	0.504371		0.140477	0.061877		0.133551	0.0485104
0.313312	0.961916		0.668398	0.39303		0.059227	0.041586		0.078387	0.146616
0.770718	1.5581		0.964233	0.509425		0.101866	0.137211		0.0962279	0.0999594
0.272534	0.739384		0.586485	1.16416		0.043211	0.132397		0.107383	0.083717
0.267865	0.860482		0.757806	0.525515			0.087285		0.0873154	0.109398
0.0886286	0.74083		0.411065	0.512536					0.065777	0.132504
0.148915	0.369366		0.609429	0.837815					0.122136	0.0605646
0.0689981	0.361762		0.418578	0.836521					0.115182	0.0942644
0.349958	0.287489		1.09562	0.695999					0.179265	0.133566
0.0419399	0.502427		0.512453	0.6244					0.0826309	0.105068
0.597452	0.659362		0.912528	0.476066					0.07687	0.145372
	0.505396		0.312997	0.85628					0.0875913
	0.209164		1.388	0.489671
	0.497927		0.507974	0.72691
	0.698696		1.37903	0.794365
			0.77912
