## Supplementary material for "A descending inhibitory mechanism of nociception mediated by an evolutionarily conserved neuropeptide system in *Drosophila*": Figure 9-source data 1

### Sheet: Fig. 9AB
ppk-GAL4 > dTRPA1	ppk-GAL4 & DSK-2A-GAL4 > dTRPA1	DSK-2A-GAL4 > dTRPA1
0.63	0.844	11
0.765	0.97	11
0.79712	1.58494	11
0.945782	1.65159	11
0.950658	1.686	11
0.973605	1.85594	11
0.983628	2.0239	11
1.03392	2.41036	11
1.0515	2.70918	11
1.10519	3.136	11
1.12084	3.586	11
1.171	3.83417	11
1.27465	3.854	11
1.30687	3.88617	11
1.32347	3.98	11
1.32859	4.457	11
1.425	4.548	11
1.44918	4.797	11
1.466	4.84415	11
1.48948	4.988	11
1.497	5.03	11
1.53782	5.2	11
1.54685	5.58095	11
1.54735	5.63832	11
1.54735	5.674	11
1.60397	5.99086	11
1.72726	6.413	11
1.788	6.652	11
1.81637	6.77406	11
1.82785	6.9242	11
1.844	7.179	11
1.868	7.46082	11
2.27	7.64878	11
2.293	7.848	11
2.452	7.84898	11
2.62179	8.024	11
3.154	8.369	11
3.16426	8.48739	11
3.548	8.496	11
3.801	8.795	11
4.141	8.852
4.375	8.873
4.401	8.9481
4.66	9.337
5.274	9.534
5.739	11
6.13807	11
6.851	11
7.196	11
7.216	11
7.40075	11
7.56138	11
8.239	11
8.4564	11
8.922
11
11
11

### Sheet: Fig. 9C
ppk-GAL4 > dTRPA1	ppk-GAL4 & DSK-2A-GAL4 > dTRPA1
0.073718	0.060807
0.234914	0.124787
0.132805	0.106422
0.273266	0.101754
0.171585	0.169962
0.134214	0.118633
0.063337	0.086345
0.282872	0.196059
0.399443	0.1023
0.172067	0.061683
0.190288	0.068646
0.141737	0.065257
0.103638	0.130299
0.117524	0.232246
0.258026	0.10341
0.080546	0.121625
0.096234	0.090922
	0.109844
	0.077322
